# Whilst the gymnosperm tree of life may survive the ongoing biodiversity crisis, the angiosperm tree of life may not

**DOI:** 10.1101/2025.03.18.643868

**Authors:** Kowiyou Yessoufou

## Abstract

How would the tree of life be affected by the ongoing biodiversity crisis? We know that the vertebrate tree of life may survive this crisis. However, due to the lack of comprehensive risk assessment for angiosperms, this question could not be fully investigated for vascular plants. Here, I took advantage of the first ever and most recent comprehensive risk predictions for 328 565 angiosperm species to ask whether high-risk vascular plant species represent a disproportionate amount of total evolutionary history. The findings showed significant association between risk status and evolutionary distinctness but only for angiosperm and not for gymnosperm, suggesting that future extinctions may result in a disproportionate pruning of angiosperm tree of life whilst most of the evolutionary history of gymnosperm might persist. To aid bending the curve of loss, we identified most over-threatened clades (e.g., Balsaminaceae) and priority species (e.g., *Hymenophyllum exquisitum*) for conservation.
