## Supplementary material for "Whilst the gymnosperm tree of life may survive the ongoing biodiversity crisis, the angiosperm tree of life may not": Table S3_Angiosperm_sorted by family.txt

family	predicted_threat	tot_species	threatened
Acanthaceae	threatened	5406	3520
Achariaceae	threatened	173	87
Achatocarpaceae	threatened	10	4
Acoraceae	nonthreatened	2	0
Actinidiaceae	threatened	447	319
Aextoxicaceae	nonthreatened	1	0
Aizoaceae	threatened	1781	1448
Akaniaceae	nonthreatened	2	0
Alismataceae	nonthreatened	114	18
Alseuosmiaceae	threatened	10	4
Alstroemeriaceae	nonthreatened	256	159
Altingiaceae	nonthreatened	15	6
Alzateaceae	nonthreatened	1	0
Amaranthaceae	threatened	2303	635
Amaryllidaceae	threatened	2291	1348
Amborellaceae	nonthreatened	1	0
Anacampserotaceae	threatened	61	36
Anacardiaceae	threatened	938	451
Ancistrocladaceae	threatened	20	10
Anisophylleaceae	threatened	70	49
Annonaceae	threatened	2437	1458
Aphanopetalaceae	nonthreatened	2	0
Aphloiaceae	nonthreatened	1	0
Apiaceae	threatened	3838	1771
Apocynaceae	nonthreatened	6447	3690
Apodanthaceae	threatened	12	2
Aponogetonaceae	nonthreatened	60	30
Aquifoliaceae	threatened	568	318
Araceae	nonthreatened	4087	2878
Araliaceae	threatened	1656	917
Arecaceae	threatened	2583	1659
Argophyllaceae	nonthreatened	23	5
Aristolochiaceae	threatened	715	495
Asparagaceae	threatened	3265	1849
Asphodelaceae	threatened	1201	662
Asteliaceae	nonthreatened	37	17
Asteraceae	nonthreatened	32215	18603
Asteropeiaceae	nonthreatened	8	6
Atherospermataceae	nonthreatened	20	7
Austrobaileyaceae	nonthreatened	1	0
Balanopaceae	nonthreatened	9	0
Balanophoraceae	threatened	57	22
Balsaminaceae	threatened	1066	928
Barbeuiaceae	nonthreatened	1	0
Barbeyaceae	nonthreatened	1	0
Basellaceae	nonthreatened	19	3
Bataceae	nonthreatened	2	0
Begoniaceae	threatened	1917	1545
Berberidaceae	threatened	729	528
Berberidopsidaceae	nonthreatened	3	0
Betulaceae	nonthreatened	170	62
Biebersteiniaceae	nonthreatened	4	1
Bignoniaceae	nonthreatened	894	353
Bixaceae	nonthreatened	25	9
Blandfordiaceae	nonthreatened	4	0
Bonnetiaceae	threatened	41	22
Boraginaceae	threatened	3385	1525
Boryaceae	nonthreatened	13	1
Brassicaceae	threatened	4084	1922
Bromeliaceae	nonthreatened	3525	2588
Brunelliaceae	nonthreatened	60	31
Bruniaceae	threatened	77	32
Burmanniaceae	threatened	213	132
Burseraceae	threatened	764	391
Butomaceae	nonthreatened	2	0
Buxaceae	threatened	128	90
Byblidaceae	nonthreatened	8	0
Cabombaceae	nonthreatened	7	1
Cactaceae	threatened	1740	647
Calceolariaceae	threatened	272	168
Calophyllaceae	threatened	410	243
Calycanthaceae	threatened	11	7
Calyceraceae	nonthreatened	49	16
Campanulaceae	threatened	2409	1499
Campynemataceae	nonthreatened	4	2
Canellaceae	threatened	21	15
Cannabaceae	nonthreatened	107	17
Cannaceae	nonthreatened	12	2
Capparaceae	threatened	426	196
Caprifoliaceae	nonthreatened	1063	446
Cardiopteridaceae	nonthreatened	41	15
Caricaceae	threatened	42	21
Carlemanniaceae	nonthreatened	5	0
Caryocaraceae	nonthreatened	26	2
Caryophyllaceae	threatened	3232	1531
Casuarinaceae	nonthreatened	90	16
Celastraceae	threatened	1348	597
Centroplacaceae	nonthreatened	9	4
Cephalotaceae	nonthreatened	1	0
Ceratophyllaceae	nonthreatened	6	0
Cercidiphyllaceae	nonthreatened	2	0
Chloranthaceae	threatened	73	33
Chrysobalanaceae	nonthreatened	545	207
Circaeasteraceae	nonthreatened	2	0
Cistaceae	threatened	219	111
Cleomaceae	nonthreatened	224	73
Clethraceae	threatened	94	54
Clusiaceae	nonthreatened	917	407
Colchicaceae	nonthreatened	283	132
Columelliaceae	nonthreatened	8	2
Combretaceae	threatened	580	258
Commelinaceae	threatened	756	279
Connaraceae	threatened	243	99
Convolvulaceae	nonthreatened	1158	461
Coriariaceae	threatened	15	3
Cornaceae	threatened	108	35
Corsiaceae	nonthreatened	26	3
Corynocarpaceae	nonthreatened	5	0
Costaceae	threatened	137	55
Crassulaceae	threatened	1604	902
Crossosomataceae	threatened	9	2
Crypteroniaceae	threatened	12	8
Ctenolophonaceae	nonthreatened	2	0
Cucurbitaceae	threatened	1046	448
Cunoniaceae	threatened	325	134
Curtisiaceae	nonthreatened	1	0
Cyclanthaceae	threatened	230	141
Cymodoceaceae	nonthreatened	17	4
Cynomoriaceae	nonthreatened	1	0
Cyperaceae	nonthreatened	5580	1785
Cyrillaceae	nonthreatened	11	9
Cytinaceae	threatened	12	8
Daphniphyllaceae	nonthreatened	29	13
Dasypogonaceae	nonthreatened	20	0
Datiscaceae	nonthreatened	2	0
Degeneriaceae	threatened	2	2
Diapensiaceae	threatened	18	8
Dichapetalaceae	threatened	206	121
Didiereaceae	nonthreatened	20	10
Dilleniaceae	nonthreatened	541	167
Dioncophyllaceae	nonthreatened	3	1
Dioscoreaceae	threatened	653	393
Dipentodontaceae	threatened	20	9
Dipterocarpaceae	threatened	535	422
Dirachmaceae	threatened	2	2
Doryanthaceae	nonthreatened	2	0
Droseraceae	threatened	252	37
Drosophyllaceae	nonthreatened	1	0
Ebenaceae	nonthreatened	751	484
Ecdeiocoleaceae	nonthreatened	3	0
Elaeagnaceae	threatened	100	57
Elaeocarpaceae	threatened	791	378
Elatinaceae	nonthreatened	59	6
Emblingiaceae	nonthreatened	1	0
Ericaceae	nonthreatened	4424	1796
Eriocaulaceae	nonthreatened	1195	597
Erythroxylaceae	threatened	275	128
Escalloniaceae	threatened	125	61
Eucommiaceae	nonthreatened	1	0
Euphorbiaceae	nonthreatened	6486	3369
Euphroniaceae	nonthreatened	3	0
Eupomatiaceae	nonthreatened	3	0
Eupteleaceae	nonthreatened	2	0
Fabaceae	threatened	22128	8882
Fagaceae	nonthreatened	969	492
Flagellariaceae	nonthreatened	5	1
Fouquieriaceae	threatened	11	6
Francoaceae	threatened	34	8
Frankeniaceae	nonthreatened	77	8
Garryaceae	nonthreatened	27	9
Geissolomataceae	nonthreatened	1	0
Gelsemiaceae	threatened	14	3
Gentianaceae	threatened	1827	1039
Geraniaceae	threatened	808	325
Gerrardinaceae	nonthreatened	2	0
Gesneriaceae	threatened	3727	2790
Gisekiaceae	nonthreatened	7	5
Gomortegaceae	threatened	1	1
Goodeniaceae	nonthreatened	459	47
Goupiaceae	nonthreatened	2	1
Griseliniaceae	threatened	7	1
Grossulariaceae	threatened	192	64
Grubbiaceae	nonthreatened	3	1
Guamatelaceae	threatened	1	1
Gunneraceae	threatened	63	34
Gyrostemonaceae	nonthreatened	20	0
Haemodoraceae	nonthreatened	116	4
Halophytaceae	nonthreatened	1	0
Haloragaceae	threatened	160	13
Hamamelidaceae	nonthreatened	112	52
Hanguanaceae	nonthreatened	19	16
Heliconiaceae	threatened	197	98
Helwingiaceae	nonthreatened	4	0
Hernandiaceae	nonthreatened	69	33
Himantandraceae	nonthreatened	1	0
Huaceae	nonthreatened	4	1
Humiriaceae	threatened	65	23
Hydatellaceae	nonthreatened	13	4
Hydrangeaceae	nonthreatened	203	89
Hydrocharitaceae	nonthreatened	134	29
Hydroleaceae	nonthreatened	14	3
Hydrostachyaceae	threatened	22	15
Hypericaceae	nonthreatened	617	265
Hypoxidaceae	nonthreatened	161	75
Icacinaceae	nonthreatened	159	71
Iridaceae	nonthreatened	2518	1486
Irvingiaceae	nonthreatened	12	2
Iteaceae	threatened	24	10
Ixioliriaceae	threatened	4	1
Ixonanthaceae	nonthreatened	18	3
Joinvilleaceae	threatened	4	2
Juglandaceae	nonthreatened	71	20
Juncaceae	nonthreatened	471	77
Juncaginaceae	nonthreatened	35	3
Kewaceae	threatened	8	4
Kirkiaceae	nonthreatened	6	2
Koeberliniaceae	nonthreatened	2	1
Krameriaceae	nonthreatened	17	1
Lacistemataceae	nonthreatened	16	2
Lamiaceae	nonthreatened	7598	4178
Lanariaceae	nonthreatened	1	0
Lardizabalaceae	threatened	38	15
Lauraceae	threatened	3323	2252
Lecythidaceae	nonthreatened	381	204
Lentibulariaceae	nonthreatened	415	175
Lepidobotryaceae	nonthreatened	2	0
Liliaceae	nonthreatened	735	378
Limeaceae	threatened	25	5
Limnanthaceae	nonthreatened	8	3
Linaceae	threatened	282	107
Linderniaceae	nonthreatened	315	182
Loasaceae	threatened	330	180
Loganiaceae	nonthreatened	493	185
Lophiocarpaceae	nonthreatened	7	0
Lophopyxidaceae	nonthreatened	1	0
Loranthaceae	threatened	1060	652
Lowiaceae	nonthreatened	26	23
Lythraceae	nonthreatened	683	336
Macarthuriaceae	nonthreatened	9	0
Magnoliaceae	nonthreatened	341	251
Malpighiaceae	nonthreatened	1447	700
Malvaceae	threatened	5398	3034
Marantaceae	nonthreatened	564	184
Marcgraviaceae	nonthreatened	135	69
Martyniaceae	nonthreatened	14	2
Maundiaceae	nonthreatened	1	0
Mayacaceae	nonthreatened	5	0
Mazaceae	threatened	40	26
Melanthiaceae	threatened	190	90
Melastomataceae	threatened	5795	3800
Meliaceae	nonthreatened	744	393
Menispermaceae	threatened	544	244
Menyanthaceae	nonthreatened	76	24
Metteniusaceae	threatened	64	30
Microteaceae	nonthreatened	10	2
Misodendraceae	threatened	8	1
Mitrastemonaceae	nonthreatened	2	0
Molluginaceae	threatened	95	32
Monimiaceae	threatened	272	206
Montiaceae	nonthreatened	280	57
Montiniaceae	nonthreatened	5	1
Moraceae	nonthreatened	1289	452
Moringaceae	nonthreatened	13	9
Muntingiaceae	threatened	3	1
Musaceae	nonthreatened	89	44
Myodocarpaceae	nonthreatened	15	0
Myricaceae	threatened	51	13
Myristicaceae	nonthreatened	524	318
Myrothamnaceae	threatened	2	1
Myrtaceae	nonthreatened	6123	2953
Nartheciaceae	nonthreatened	35	14
Nelumbonaceae	nonthreatened	2	0
Nepenthaceae	threatened	175	139
Neuradaceae	nonthreatened	8	1
Nitrariaceae	nonthreatened	16	1
Nothofagaceae	threatened	38	11
Nyctaginaceae	nonthreatened	450	179
Nymphaeaceae	threatened	77	14
Nyssaceae	nonthreatened	34	17
Ochnaceae	threatened	633	279
Olacaceae	nonthreatened	179	76
Oleaceae	threatened	745	356
Onagraceae	threatened	685	217
Oncothecaceae	threatened	2	1
Opiliaceae	nonthreatened	33	12
Orchidaceae	nonthreatened	29426	20042
Orobanchaceae	nonthreatened	2175	1052
Oxalidaceae	threatened	654	298
Paeoniaceae	threatened	35	11
Pandaceae	threatened	17	6
Pandanaceae	threatened	956	733
Papaveraceae	threatened	1004	572
Paracryphiaceae	threatened	36	10
Passifloraceae	threatened	1026	480
Paulowniaceae	threatened	10	3
Pedaliaceae	nonthreatened	78	26
Penaeaceae	threatened	39	21
Pennantiaceae	nonthreatened	3	0
Pentadiplandraceae	nonthreatened	1	0
Pentaphragmataceae	threatened	31	25
Pentaphylacaceae	threatened	523	378
Penthoraceae	nonthreatened	2	0
Peraceae	threatened	106	43
Peridiscaceae	threatened	11	6
Petenaeaceae	threatened	1	1
Petermanniaceae	nonthreatened	1	0
Petiveriaceae	nonthreatened	22	3
Petrosaviaceae	threatened	4	2
Phellinaceae	threatened	10	3
Philesiaceae	nonthreatened	2	0
Philydraceae	nonthreatened	6	0
Phrymaceae	nonthreatened	219	92
Phyllanthaceae	nonthreatened	2062	1127
Phyllonomaceae	nonthreatened	5	1
Physenaceae	nonthreatened	2	0
Phytolaccaceae	threatened	35	15
Picramniaceae	threatened	53	23
Picrodendraceae	nonthreatened	98	33
Piperaceae	threatened	3806	2896
Pittosporaceae	threatened	295	129
Plantaginaceae	threatened	2085	834
Platanaceae	threatened	10	4
Plocospermataceae	nonthreatened	1	0
Plumbaginaceae	threatened	1103	788
Poaceae	nonthreatened	11662	4117
Podostemaceae	threatened	354	241
Polemoniaceae	threatened	418	143
Polygalaceae	nonthreatened	1321	593
Polygonaceae	threatened	1424	572
Pontederiaceae	nonthreatened	46	3
Portulacaceae	threatened	153	63
Posidoniaceae	nonthreatened	9	0
Potamogetonaceae	threatened	111	17
Primulaceae	threatened	3231	2126
Proteaceae	threatened	1837	1013
Putranjivaceae	nonthreatened	216	113
Quillajaceae	threatened	2	1
Rafflesiaceae	threatened	48	41
Ranunculaceae	threatened	3752	2280
Rapateaceae	threatened	96	51
Resedaceae	threatened	116	57
Restionaceae	nonthreatened	550	185
Rhabdodendraceae	nonthreatened	3	0
Rhamnaceae	threatened	1163	438
Rhizophoraceae	nonthreatened	148	76
Roridulaceae	nonthreatened	2	0
Rosaceae	nonthreatened	5074	2879
Rousseaceae	threatened	15	2
Rubiaceae	threatened	14001	8682
Ruppiaceae	nonthreatened	11	3
Rutaceae	threatened	2157	1202
Sabiaceae	threatened	160	83
Salicaceae	threatened	1350	625
Salvadoraceae	nonthreatened	10	2
Santalaceae	threatened	1116	677
Sapindaceae	threatened	1973	922
Sapotaceae	threatened	1331	852
Sarcobataceae	nonthreatened	2	0
Sarcolaenaceae	threatened	72	72
Sarraceniaceae	nonthreatened	30	18
Saururaceae	nonthreatened	6	1
Saxifragaceae	nonthreatened	797	258
Scheuchzeriaceae	nonthreatened	1	0
Schisandraceae	threatened	80	31
Schlegeliaceae	nonthreatened	37	16
Schoepfiaceae	threatened	34	18
Scrophulariaceae	nonthreatened	2006	890
Setchellanthaceae	nonthreatened	1	0
Simaroubaceae	nonthreatened	121	63
Simmondsiaceae	nonthreatened	1	0
Siparunaceae	threatened	54	20
Sladeniaceae	threatened	3	1
Smilacaceae	threatened	262	92
Solanaceae	threatened	2784	1087
Sphaerosepalaceae	threatened	20	20
Sphenocleaceae	nonthreatened	2	0
Stachyuraceae	nonthreatened	10	5
Staphyleaceae	nonthreatened	43	17
Stegnospermataceae	nonthreatened	4	2
Stemonaceae	threatened	37	26
Stemonuraceae	nonthreatened	79	45
Stilbaceae	nonthreatened	39	17
Strasburgeriaceae	nonthreatened	2	0
Strelitziaceae	nonthreatened	7	0
Stylidiaceae	nonthreatened	306	20
Styracaceae	threatened	160	72
Surianaceae	nonthreatened	9	4
Symplocaceae	threatened	402	253
Talinaceae	threatened	28	14
Tamaricaceae	threatened	112	31
Tapisciaceae	threatened	6	2
Tecophilaeaceae	threatened	27	9
Tetracarpaeaceae	nonthreatened	1	0
Tetrachondraceae	nonthreatened	3	0
Tetramelaceae	nonthreatened	2	0
Tetrameristaceae	nonthreatened	4	0
Theaceae	threatened	356	258
Thomandersiaceae	nonthreatened	6	1
Thurniaceae	nonthreatened	4	0
Thymelaeaceae	threatened	949	636
Ticodendraceae	nonthreatened	1	0
Tofieldiaceae	threatened	28	13
Torricelliaceae	threatened	11	8
Tovariaceae	nonthreatened	2	1
Trigoniaceae	nonthreatened	32	12
Trimeniaceae	threatened	8	3
Triuridaceae	threatened	63	33
Trochodendraceae	nonthreatened	2	0
Tropaeolaceae	threatened	94	60
Typhaceae	nonthreatened	61	22
Ulmaceae	nonthreatened	60	15
Urticaceae	threatened	2068	1201
Vahliaceae	nonthreatened	5	0
Velloziaceae	threatened	312	233
Verbenaceae	nonthreatened	875	350
Viburnaceae	nonthreatened	217	77
Violaceae	threatened	1055	491
Vitaceae	nonthreatened	1012	518
Vochysiaceae	threatened	242	111
Winteraceae	threatened	93	50
Xeronemataceae	nonthreatened	2	0
Xyridaceae	nonthreatened	405	187
Zingiberaceae	threatened	1863	1169
Zosteraceae	nonthreatened	21	0
Zygophyllaceae	nonthreatened	286	54
