## Supplementary material for "Whilst the gymnosperm tree of life may survive the ongoing biodiversity crisis, the angiosperm tree of life may not": Table S5_family ranking based on residuals following fitting negative binomial model.csv

family	resid_nb
Balsaminaceae	1.386848841
Pandanaceae	1.278684658
Dipterocarpaceae	1.239120185
Berberidaceae	1.226153251
Aristolochiaceae	1.178199133
Plumbaginaceae	1.169435394
Thymelaeaceae	1.143394566
Pentaphylacaceae	1.143089724
Ebenaceae	1.112630974
Actinidiaceae	1.068365216
Loranthaceae	1.036626802
Dioscoreaceae	1.027840695
Santalaceae	1.007801051
Papaveraceae	0.978410233
Sapotaceae	0.977574373
Myristicaceae	0.977378743
Theaceae	0.973609651
Magnoliaceae	0.965180323
Aizoaceae	0.959851999
Velloziaceae	0.929787707
Aquifoliaceae	0.928569621
Meliaceae	0.925809106
Podostemaceae	0.914119444
Symplocaceae	0.905230536
Liliaceae	0.900863817
Burseraceae	0.899452232
Asphodelaceae	0.893190805
Fagaceae	0.881304707
Vitaceae	0.880413826
Begoniaceae	0.86929186
Monimiaceae	0.863876516
Calophyllaceae	0.861104671
Lythraceae	0.853149079
Elaeocarpaceae	0.840958294
Anacardiaceae	0.838441917
Oleaceae	0.837672661
Eriocaulaceae	0.809784706
Passifloraceae	0.799808104
Violaceae	0.789013804
Oxalidaceae	0.780818542
Clusiaceae	0.772945962
Ochnaceae	0.747252453
Lecythidaceae	0.742682337
Crassulaceae	0.73696865
Combretaceae	0.736065014
Menispermaceae	0.726334912
Cucurbitaceae	0.722001684
Hypericaceae	0.720979403
Linderniaceae	0.715142364
Caprifoliaceae	0.7014652
Araliaceae	0.698576862
Geraniaceae	0.697340217
Calceolariaceae	0.692793944
Loasaceae	0.691365047
Verbenaceae	0.691125048
Salicaceae	0.690873006
Zingiberaceae	0.690421502
Malpighiaceae	0.686717666
Bignoniaceae	0.679341753
Polygalaceae	0.677113225
Capparaceae	0.665754999
Alstroemeriaceae	0.66434683
Celastraceae	0.656201185
Xyridaceae	0.648816482
Nepenthaceae	0.636230958
Convolvulaceae	0.635358414
Gentianaceae	0.631718219
Commelinaceae	0.626549599
Proteaceae	0.60251748
Cyclanthaceae	0.595239618
Chrysobalanaceae	0.59487528
Rhamnaceae	0.590918659
Lentibulariaceae	0.587777006
Nyctaginaceae	0.572430798
Burmanniaceae	0.560795322
Loganiaceae	0.55765499
Polygonaceae	0.551484945
Saxifragaceae	0.528779853
Urticaceae	0.517878268
Restionaceae	0.505852912
Dichapetalaceae	0.502405086
Onagraceae	0.501973295
Moraceae	0.499113745
Colchicaceae	0.497314992
Marantaceae	0.489381651
Erythroxylaceae	0.48201176
Phyllanthaceae	0.476691148
Cunoniaceae	0.471004497
Pittosporaceae	0.46998555
Putranjivaceae	0.444193197
Dilleniaceae	0.439851518
Rutaceae	0.439634579
Polemoniaceae	0.436314476
Cistaceae	0.428946337
Sapindaceae	0.41116388
Vochysiaceae	0.409239036
Amaryllidaceae	0.405058988
Campanulaceae	0.378717566
Cactaceae	0.36312656
Heliconiaceae	0.361220197
Buxaceae	0.360576776
Scrophulariaceae	0.358940552
Linaceae	0.350432763
Annonaceae	0.336568622
Orobanchaceae	0.332388727
Connaraceae	0.330169633
Melanthiaceae	0.30978968
Arecaceae	0.303722694
Achariaceae	0.301105293
Phrymaceae	0.300925877
Hydrangeaceae	0.291974774
Iridaceae	0.28354725
Sabiaceae	0.280666592
Smilacaceae	0.266664011
Sarcolaenaceae	0.258169909
Plantaginaceae	0.252124204
Rhizophoraceae	0.233439275
Hypoxidaceae	0.215059207
Olacaceae	0.209583526
Styracaceae	0.190363394
Viburnaceae	0.188838328
Marcgraviaceae	0.182927842
Icacinaceae	0.182476141
Cleomaceae	0.150949951
Simaroubaceae	0.137961652
Tropaeolaceae	0.128485333
Escalloniaceae	0.115785923
Portulacaceae	0.114636641
Grossulariaceae	0.095835317
Elaeagnaceae	0.093811764
Betulaceae	0.092979152
Resedaceae	0.082406234
Clethraceae	0.066664365
Costaceae	0.047080463
Rapateaceae	0.032667918
Hamamelidaceae	0.032593679
Anisophylleaceae	0.028023649
Winteraceae	0.023581182
Juncaceae	0.006738975
Primulaceae	-0.023479543
Stemonuraceae	-0.025248254
Montiaceae	-0.03030318
Musaceae	-0.044054705
Lauraceae	-0.05324569
Rafflesiaceae	-0.055062878
Zygophyllaceae	-0.063361345
Amaranthaceae	-0.063657043
Peraceae	-0.067475753
Solanaceae	-0.090300417
Bromeliaceae	-0.11020657
Asparagaceae	-0.11978366
Anacampserotaceae	-0.131338533
Gunneraceae	-0.161467597
Cornaceae	-0.174468685
Triuridaceae	-0.176343181
Hernandiaceae	-0.179980237
Chloranthaceae	-0.182400354
Caryophyllaceae	-0.194600747
Gesneriaceae	-0.196971104
Picrodendraceae	-0.197443517
Bruniaceae	-0.199922328
Brunelliaceae	-0.205257626
Molluginaceae	-0.210648313
Schisandraceae	-0.217129871
Aponogetonaceae	-0.221137177
Metteniusaceae	-0.223494764
Piperaceae	-0.225843608
Droseraceae	-0.233286009
Tamaricaceae	-0.235942119
Goodeniaceae	-0.240013152
Stemonaceae	-0.275530206
Mazaceae	-0.27723776
Hydrocharitaceae	-0.279997146
Boraginaceae	-0.285900159
Pentaphragmataceae	-0.29027273
Pedaliaceae	-0.298706321
Ranunculaceae	-0.307270241
Lowiaceae	-0.325419556
Menyanthaceae	-0.333822235
Picramniaceae	-0.340231859
Humiriaceae	-0.346769599
Bonnetiaceae	-0.353414006
Balanophoraceae	-0.36204919
Typhaceae	-0.364200394
Penaeaceae	-0.372733941
Caricaceae	-0.374336138
Sphaerosepalaceae	-0.383788357
Araceae	-0.386032449
Siparunaceae	-0.401715795
Juglandaceae	-0.410600733
Sarraceniaceae	-0.433770005
Schoepfiaceae	-0.43582061
Nyssaceae	-0.459466228
Asteliaceae	-0.460978094
Stilbaceae	-0.461985159
Apiaceae	-0.462842723
Staphyleaceae	-0.46399726
Alismataceae	-0.476255744
Hanguanaceae	-0.476670596
Schlegeliaceae	-0.485614025
Calyceraceae	-0.491546688
Cannabaceae	-0.495828041
Potamogetonaceae	-0.49779509
Canellaceae	-0.503571762
Hydrostachyaceae	-0.504061014
Phytolaccaceae	-0.510406688
Casuarinaceae	-0.511640168
Lardizabalaceae	-0.511867237
Cardiopteridaceae	-0.513326351
Ulmaceae	-0.522534261
Stylidiaceae	-0.528321261
Talinaceae	-0.534108928
Nartheciaceae	-0.537459923
Brassicaceae	-0.550559272
Nymphaeaceae	-0.55740794
Tofieldiaceae	-0.562663468
Daphniphyllaceae	-0.563133356
Myricaceae	-0.573433175
Trigoniaceae	-0.594701126
Opiliaceae	-0.595160767
Haloragaceae	-0.623424793
Paeoniaceae	-0.628103585
Nothofagaceae	-0.629450608
Ancistrocladaceae	-0.655747367
Didiereaceae	-0.655747367
Iteaceae	-0.657508873
Paracryphiaceae	-0.662780651
Cyrillaceae	-0.688912735
Moringaceae	-0.689773595
Dipentodontaceae	-0.692782595
Bixaceae	-0.694928071
Garryaceae	-0.695785375
Tecophilaeaceae	-0.695785375
Ericaceae	-0.727357089
Torricelliaceae	-0.72924472
Crypteroniaceae	-0.729663242
Cytinaceae	-0.729663242
Diapensiaceae	-0.732171841
Francoaceae	-0.738840273
Frankeniaceae	-0.756610888
Calycanthaceae	-0.773529194
Atherospermataceae	-0.777176602
Asteropeiaceae	-0.821669812
Fouquieriaceae	-0.822846142
Peridiscaceae	-0.822846142
Altingiaceae	-0.824413093
Pandaceae	-0.825195932
Rosaceae	-0.834243501
Elatinaceae	-0.841538214
Gisekiaceae	-0.877311016
Stachyuraceae	-0.878442183
Argophyllaceae	-0.883333698
Limeaceae	-0.884084771
Acanthaceae	-0.898150103
Malvaceae	-0.93989963
Kewaceae	-0.942987456
Centroplacaceae	-0.943347591
Surianaceae	-0.943347591
Achatocarpaceae	-0.943707636
Alseuosmiaceae	-0.943707636
Platanaceae	-0.943707636
Hydatellaceae	-0.944787235
Cymodoceaceae	-0.946225451
Haemodoraceae	-0.981373913
Melastomataceae	-1.014974249
Limnanthaceae	-1.022250142
Trimeniaceae	-1.022250142
Paulowniaceae	-1.022931438
Phellinaceae	-1.022931438
Ruppiaceae	-1.023271967
Gelsemiaceae	-1.024293078
Hydroleaceae	-1.024293078
Coriariaceae	-1.02463329
Ixonanthaceae	-1.025653449
Basellaceae	-1.025993344
Petiveriaceae	-1.027012554
Corsiaceae	-1.028370394
Juncaginaceae	-1.031420926
Pontederiaceae	-1.03514072
Degeneriaceae	-1.123393078
Dirachmaceae	-1.123393078
Campynemataceae	-1.124028209
Joinvilleaceae	-1.124028209
Petrosaviaceae	-1.124028209
Stegnospermataceae	-1.124028209
Kirkiaceae	-1.124663068
Tapisciaceae	-1.124663068
Columelliaceae	-1.125297655
Crossosomataceae	-1.125614847
Microteaceae	-1.125931971
Salvadoraceae	-1.125931971
Apodanthaceae	-1.126566015
Cannaceae	-1.126566015
Irvingiaceae	-1.126566015
Martyniaceae	-1.127199789
Rousseaceae	-1.127516574
Lacistemataceae	-1.127833292
Caryocaraceae	-1.130996755
Cyperaceae	-1.147294384
Myrtaceae	-1.187839138
Apocynaceae	-1.230438311
Euphorbiaceae	-1.263692522
Gomortegaceae	-1.27798166
Guamatelaceae	-1.27798166
Petenaeaceae	-1.27798166
Goupiaceae	-1.278267663
Koeberliniaceae	-1.278267663
Myrothamnaceae	-1.278267663
Oncothecaceae	-1.278267663
Quillajaceae	-1.278267663
Tovariaceae	-1.278267663
Dioncophyllaceae	-1.278553613
Grubbiaceae	-1.278553613
Muntingiaceae	-1.278553613
Sladeniaceae	-1.278553613
Biebersteiniaceae	-1.27883951
Huaceae	-1.27883951
Ixioliriaceae	-1.27883951
Flagellariaceae	-1.279125354
Montiniaceae	-1.279125354
Phyllonomaceae	-1.279125354
Saururaceae	-1.279411145
Thomandersiaceae	-1.279411145
Cabombaceae	-1.279696883
Griseliniaceae	-1.279696883
Misodendraceae	-1.279982568
Neuradaceae	-1.279982568
Boryaceae	-1.281410197
Nitrariaceae	-1.28226614
Krameriaceae	-1.282551348
Lamiaceae	-1.51346722
Aextoxicaceae	-1.7458759
Alzateaceae	-1.7458759
Amborellaceae	-1.7458759
Aphloiaceae	-1.7458759
Austrobaileyaceae	-1.7458759
Barbeuiaceae	-1.7458759
Barbeyaceae	-1.7458759
Cephalotaceae	-1.7458759
Curtisiaceae	-1.7458759
Cynomoriaceae	-1.7458759
Drosophyllaceae	-1.7458759
Emblingiaceae	-1.7458759
Eucommiaceae	-1.7458759
Geissolomataceae	-1.7458759
Halophytaceae	-1.7458759
Himantandraceae	-1.7458759
Lanariaceae	-1.7458759
Lophopyxidaceae	-1.7458759
Maundiaceae	-1.7458759
Pentadiplandraceae	-1.7458759
Petermanniaceae	-1.7458759
Plocospermataceae	-1.7458759
Scheuchzeriaceae	-1.7458759
Setchellanthaceae	-1.7458759
Simmondsiaceae	-1.7458759
Tetracarpaeaceae	-1.7458759
Ticodendraceae	-1.7458759
Acoraceae	-1.746090267
Akaniaceae	-1.746090267
Aphanopetalaceae	-1.746090267
Bataceae	-1.746090267
Butomaceae	-1.746090267
Cercidiphyllaceae	-1.746090267
Circaeasteraceae	-1.746090267
Ctenolophonaceae	-1.746090267
Datiscaceae	-1.746090267
Doryanthaceae	-1.746090267
Eupteleaceae	-1.746090267
Gerrardinaceae	-1.746090267
Lepidobotryaceae	-1.746090267
Mitrastemonaceae	-1.746090267
Nelumbonaceae	-1.746090267
Penthoraceae	-1.746090267
Philesiaceae	-1.746090267
Physenaceae	-1.746090267
Roridulaceae	-1.746090267
Sarcobataceae	-1.746090267
Sphenocleaceae	-1.746090267
Strasburgeriaceae	-1.746090267
Tetramelaceae	-1.746090267
Trochodendraceae	-1.746090267
Xeronemataceae	-1.746090267
Berberidopsidaceae	-1.746304609
Ecdeiocoleaceae	-1.746304609
Euphroniaceae	-1.746304609
Eupomatiaceae	-1.746304609
Pennantiaceae	-1.746304609
Rhabdodendraceae	-1.746304609
Tetrachondraceae	-1.746304609
Blandfordiaceae	-1.746518927
Helwingiaceae	-1.746518927
Tetrameristaceae	-1.746518927
Thurniaceae	-1.746518927
Carlemanniaceae	-1.746733221
Corynocarpaceae	-1.746733221
Mayacaceae	-1.746733221
Vahliaceae	-1.746733221
Ceratophyllaceae	-1.74694749
Philydraceae	-1.74694749
Lophiocarpaceae	-1.747161734
Strelitziaceae	-1.747161734
Byblidaceae	-1.747375954
Balanopaceae	-1.74759015
Macarthuriaceae	-1.74759015
Posidoniaceae	-1.74759015
Myodocarpaceae	-1.748874813
Dasypogonaceae	-1.749944695
Gyrostemonaceae	-1.749944695
Zosteraceae	-1.750158599
Poaceae	-2.314768616
Rubiaceae	-2.580949234
Fabaceae	-3.574155635
Orchidaceae	-4.216022129
Asteraceae	-4.463583019
